# Expansion of triplet nucleotide repeats in primates and other vertebrates: an evolutionary perspective

**DOI:** 10.1101/2023.04.05.535742

**Authors:** Saketh Murthy, Rakesh K Mishra

## Abstract

Triplet nucleotide repeat (TNR) expansion has been linked to more than 40 inheritable neurological, neuromuscular and neurodegenerative disorders. Increase in copy number beyond a threshold causes further rapid expansion of the repeats, leading to instability and disease via gain/loss of function, toxic RNA products or chromosome instability. An analysis of these repeat regions across vertebrates shows that these repeats have consistently either arisen late or have increased in copy number in vertebrates, most significantly in primates and particularly in humans. Many of the known diseases have neurological basis, suggests positive selection of these repeats for neuronal function. Late occurrence of the diseases implicates a lack of negative selection. This evolutionary trade-off, a higher neuronal capability at the cost of disease susceptibility, is further supported by the observation that most of the genes associated with TNR expansion diseases have neuronal function.
