## Supplementary file 1 for "Expansion of triplet nucleotide repeats in primates and other vertebrates: an evolutionary perspective"

### Sheet: Sheet1
The lengths of uninterrupted tandem repeats for each organism and protein using the BLASTn approach are recorded here
		MAMMALS																														NON MAMMALS
		PRIMATES							MONKEYS			CARNIVORES					RODENTS						OTHER MAMMALS									BIRDS					REPTILES			AMPHIBIANS			FISH
		Human		Chimpanzee	Gorilla	Orangutan	Gibbon		Rhesus Macacque	Squirrel Monkey		Dog	Ferret	Cat	Panda		Mouse	Rat	Guinea Pig	Squirrel	Rabbit		Pig	Cow	Horse	Shrew	Megabat	Chinese Pangolin	Dolphin	Elephant		Zebra Finch	Chicken	Turkey	Golden Eagle		Garter Snake	Lizard		High Himalaya Frog	Western Clawed Frog		Zebra Fish	Fugu	Medaka	Atlantic Cod
PolyGlu	SBMA	23		22	12	16	9		8	8		11	12	8	11		2	2	4	4	18		7	4	4	2	12	5	4	8		0	0	0	0		0	0		0	0		0	0	0	0
	HD	21		12	11	10	10		11	12		10	0	15	0		7	8	4	11	0		15	13	6	0	0	4	11	12		4	4	0	4		?	4		5	4		3	4	4	4
	DRPLA	19		16	9	15	7		10	10		17	14	21	18		6	11	?	22	13		14	9	27	3	17	7	10	16		2	2	?	2		7	0		0	0		0	0	0	0
	SCA1	27		21	20	20	14		12	4		6	5	2	6		2	2	2	1	2		1	1	3	?	7	3	3	10		0	0	0	0		3	0		0	0		1	0	0	5
	SCA2	23		25	16	18	20		16	16		7	0	9	0		1	1	6	0	0		9	10	8	0	0	3	11	0		0	0	0	0		?	0		0	0		0	0	0	0
	SCA3	13		17	9	15	12		9	26		14	9	6	11		6	5	2	19	8		7	7	12	?	12	3	7	9		8	7	2	7		8	3		2	2		2	5	2	3
	SCA6	13		12	9	8	8		5	4		10	0	7	0		1	0	0	0	0		10	6	5	0	0	7	0	5		1	0	0	0		0	0		2	3		2	0	1	0
	SCA7	10		6	9	7	5		5	10		9	0	10	0		6	5	1	0	8		5	5	7	0	0	3	11	0		0	0	0	0		0	0		8	4		5	6	3	5
	SCA17	38		35	31	27	26		25	20		22	21	26	22		13	15	18	23	20		26	19	30	12	?	3	19	25		6	6	7	4		5	0		7	4		6	8	12	7
	KCNN3	14		22	13	13	6		19	8		3	2	3	2		12	18	2	10	3		10	7	8	3	?	3	7	6		0	0	0	0		0	0		0	0		0	0	0	0
	AIB-I	29		27	24	21	22		29	22		16	13	12	8		2	2	9	14	7		9	10	5	13	19	6	8	13		6	5	0	6		7	7		4	7		9	2	5	0
PolyAla	HOXD13	15		15	15	15	15		15	15		14	15	15	14		15	15	14	15	14		15	15	15	?	?	14	17	16		11	9	?	11		0	?		0	0		?	?	?	?
	CBFA1	17		17	17	17	13		16	16		16	0	14	15		18	17	4	0	0		17	16	16	3	16	18	13	0		4	2	?	4		0	4		2	2		1	4	5	0
	ZIC2	15		15	15	15	15		15	15		14	0	18	6		15	15	12	1	1		17	14	17	0	17	12	15	14		?	13	?	15		13	3		2	4		0	0	0	0
	HOXA13	18		18	18	18	18		18	16		18	0	18	9		18	18	?	0	?		18	18	18	?	0	18	18	?		2	0	?	2		2	2		0	2		0	1	0	1
	FOXL2	14		14	14	14	14		14	14		14	4	14	14		14	14	?	?	14		14	14	14	?	14	14	14	14		0	0	0	0		2	0		1	1		0	1	1	1
	ARX	16		16	16	16	16		16	16		16	?	16	0		15	16	0	0	?		16	16	16	0	0	15	16	?		0	0	?	0		?	?		1	0		0	0	0	0
PolyAsp	COMP	5		5	5	5	5		4	5		5	4	4	4		5	5	5	5	?		5	5	4	5	4	4	5	5		4	5	5	7		?	5		5	4		5	?	5	5
Non-coding	DM1	20		9	9	9	4		7	5		1	2	2	2		0	0	3	3	?		4	8	3	?	4	5	6	0		?	0	?	?		?	?		?	0		0	?	?	?
	FRDA	6		4	3	0	0		0	1		?	?	?	?		0	0	?	1	0		0	0	?	?	0	?	?	?		?	0	?	?		?	?		?	0		0	?	?	?
	SCA12	10		10	8	8	8		11	10		2	5	?	2		9	8	2	7	7		7	5	5	?	?	?	?	2		0	0	?	?		?	?		?	0		4	1	?	?
	HDL2	14		13	9	4	5		5	3		1	?	1	?		1	0	?	?	?		5	0	?	?	?	0	3	?		2	0	?	?		?	?		?	0		0	?	?	?
	FRAXA	20		17	22	26	25		15	14		12	18	15	6		6	4	0	0	4		14	4	7	?	2	7	3	0		0	0	?	0		0	0		0	0		0	0	?	0
	FMR2	15		7	0	12	0		2	2		?	2	1	?		4	4	?	?	?		7	0	?	?	?	0	0	?		?	0	?	?		?	?		?	0		0	?	?	?
	FA11B	12		8	9	12	7		?	?		12	2	4	?		2	2	2	1	?		4	2	?	?	?	2	2	2		2	2	?	?		?	?		?	0		0	?	?	?
For some of the protein-organism combinations, BLASTn did not give a hit : this could be because the protein is either absent or has diverged widely in these organisms. Such combinations have been marked with an ‘x’ and ‘?’.
